# Towards a unified molecular mechanism for ligand-dependent activation of NR4A-RXR heterodimers

**DOI:** 10.1101/2025.03.19.642122

**Authors:** Xiaoyu Yu, Yuanjun He, Theodore M. Kamenecka, Douglas J. Kojetin

**Author notes:** Correspondence (D.J.K.).

## Abstract

A subset of nuclear receptors (NRs) function as permissive heterodimers with retinoid X receptor (RXR), defined by transcriptional activation in response to RXR agonist ligands. Permissive NR-RXR activation is generally understood to operate through a classical pharmacological mechanism in which RXR agonist binding enhances coactivator recruitment to the heterodimer. However, we previously demonstrated that transcriptional activation of permissive Nurr1-RXRα (NR4A2-NR2B1) heterodimers by an RXR ligand set, which included pharmacological RXR agonists and selective Nurr1-RXRα agonists that function as antagonists of RXRα homodimers, is explained by a non-classical activation mechanism involving ligand-binding domain (LBD) heterodimer dissociation (Yu et al., 2023). Here, we extend mechanistic ligand profiling of the same RXR ligand set to the evolutionarily related Nur77-RXRγ (NR4A1-NR2B3) heterodimer. Biochemical and NMR protein-protein interaction profiling, together with cellular transcription studies, indicate that activation of Nur77-RXRγ transcription by the RXR ligand set, which lacks selective Nur77-RXRγ agonists, is consistent with contributions from both classical pharmacological activation and LBD heterodimer dissociation. However, reanalysis of our previously published data for Nurr1-RXRα revealed that inclusion of selective Nurr1-RXRα agonists was essential for elucidating the LBD heterodimer dissociation mechanism. Together, our findings highlight the importance of using a more functionally diverse RXR ligand set to define the mechanism of Nur77-RXRγ activation and to further evaluate whether LBD heterodimer dissociation represents a shared activation mechanism among NR4A-RXR heterodimers relevant to neurodegenerative and inflammatory diseases.
