## Supplementary material for "Towards a unified molecular mechanism for ligand-dependent activation of NR4A-RXR heterodimers": Source Data: Figure 1ΓÇôsource data 1.xlsx

### Sheet: Figure 1–source data 1
empty vector	FL Nur77	FL Nur77 + FL RXRγ	FL Nur77 + ΔNTD-RXRγ	FL Nur77 + ΔLBD-RXRγ	FL Nur77 + RXRγ LBD
2661	45283	11063	90235	27629	35612
3785	34040	13804	80070	31448	37827
3019	33797	10497	87335	24045	41128
1647	31581	12451	76705	33304	31010
4551	28204	13119	75451	28801	28135
3907	34513	10193	70990	34339	47253
2903	38352	17319	84788	23395	24450
2014	38817	14371	80712	27217	30109
2073	34660	11511	88809	54002	39872
