## Supplementary material for "Towards a unified molecular mechanism for ligand-dependent activation of NR4A-RXR heterodimers": Source Data: Figure 2-source data 3.xlsx

### Sheet: Figure 2-source data 3
PA425	Rhein	Danthron	HX531	LG100754	UVI3003	BRF110	HX600	IRX4204	SR11237	9cRA	CD3254	Bexarotene	LG100268	DMSO
606751	653846	491918	691906	1351773	832047	631477	2888874	3526886	3738938	3574383	3107206	3755970	3306118	642858
493397	623839	545468	572330	1233895	762976	553350	2528595	3516171	3620837	3294350	2746759	3353151	3272363	534616
532947	606216	567635	567582	1212405	622435	594940	2537459	3675102	3732256	3248464	2638771	3290363	3414427	581389
548508	605352	622723	631674	1191247	581584	585781	2865474	3756113	3729615	3273098	2738745	3094221	3541176	513887
524771	610813	522624	604049	1123746	759069	561563	2844059	3590074	3597926	3201903	2554421	3359753	3137961	725805
538036	545828	668601	609021	1177702	783582	597740	2720559	3940155	3893974	3110126	2417468	3022142	3891058	651531
