## Supplementary material for "Towards a unified molecular mechanism for ligand-dependent activation of NR4A-RXR heterodimers": Source Data: Figure 3-source data 1.xlsx

### Sheet: Figure 3-source data 1
residue	PA425	Rhein	Danthron	HX531	LG100754	UVI3003	BRF110	HX600	IRX4204	SR11237	9cRA	CD3254	Bexarotene	LG100268	DMSO
G376	0.428057	0.353413	0.331237	0.435364	0.364958	0.547088	0.509858	0.466862	0.550803	0.504423	0.47456	0.622194	0.440224	0.455628	0.198406
G544	0.324887	0.28128	0.25433	0.216942	0.236057	0.419032	0.371491	0.27788	0.379935	0.365839	0.288921	0.520946	0.358874	0.304498	0.210196
